# Machine-Learning Classification of Motor Unit Types in the Adult Mouse

**DOI:** 10.1101/2025.11.18.689075

**Authors:** María de Lourdes Martínez-Silva, Reuben M Ahorklo, Emily J Reedich, Rebecca D Imhoff-Manuel, Natallia Katenka, Marin Manuel

## Abstract

The diversity of motor units arises from differences in the contractile properties of muscle fibers and the intrinsic electrical properties of their motoneurons. In mice, however, this relationship has not been quantitatively defined, and conventional classification often relies on subjective thresholds. Here, we combined in vivo intracellular recordings with supervised and unsupervised machine-learning methods to test whether motoneuron electrophysiology can predict the physiological identity of mouse motor units. Unbiased clustering identified four groups corresponding to slow (S), fast fatigue-resistant (FR), intermediate (FI), and fast fatigable (FF) types. A multinomial logistic regression model performed well, with most errors occurring between FI and FF types, which showed substantial overlap. Reducing the task to three classes improved accuracy. Feature selection revealed that four electrophysiological properties (input conductance, rheobase, AHP duration, maximal frequency) were sufficient for high predictive performance. Overall, this study provides a quantitative description of mouse motor-unit properties and a framework for incorporating motor-unit diversity into future investigations of neuromuscular physiology and disease.
