## Supplemental Table 1 for "Machine-Learning Classification of Motor Unit Types in the Adult Mouse"

### Sheet: Sheet
Feature	S	FR	FI	FF	Kruskal-Wallis	S vs. FR	S vs. FI	S vs. FF	FR vs. FI	FR vs. FF	FI vs. FF
	Mean ± std dev [range] N				H value p value	Effect size (Hedges’ g,or diff of mean if hedges’ not available, and 95% Confidence Interval) Mann-Whitney U value and p-value corrected using Holmes’ method (if Kruskal-Wallis shows a difference between group)
Twitch amplitude	0.51±0.23 mN [0.2–0.97 mN] N=18	1.4±1.4 mN [0.2–6.3 mN] N=59	6.6±2.8 mN [1.3–13 mN] N=33	17±4.9 mN [11–28 mN] N=21	H=99.49 p=2e-21 ★★★★	g=0.71 [95%CI 0.52–0.87] U=8.2e+02, p=0.00059 ★★★	g=2.6 [95%CI 2–3.2] U=5.9e+02, p=1.5e-08 ★★★★	g=4.6 [95%CI 3.6–5.9] U=3.8e+02, p=2.2e-07 ★★★★	g=2.5 [95%CI 1.9–3.1] U=1.9e+03, p=2.3e-12 ★★★★	g=5.7 [95%CI 4.6–6.9] U=1.2e+03, p=6.5e-11 ★★★★	g=2.9 [95%CI 2.2–3.4] U=6.9e+02, p=5.8e-09 ★★★★
Twitch contraction time	19±3.6 ms [14–25 ms] N=18	10±2.3 ms [6.7–17 ms] N=59	8.7±0.99 ms [6.5–10 ms] N=33	8.8±0.75 ms [7.5–10 ms] N=21	H=56.61 p=3.1e-12 ★★★★	g=-3.3 [95%CI -4.1–-2.5] U=13, p=2.8e-09 ★★★★	g=-4.6 [95%CI -5.5–-3.6] U=0, p=2.5e-08 ★★★★	g=-4.1 [95%CI -5–-3.1] U=0, p=4.4e-07 ★★★★	g=-0.82 [95%CI -1.1–-0.47] U=5.5e+02, p=0.0017 ★★	g=-0.71 [95%CI -1–-0.4] U=3.7e+02, p=0.013 ★	g=0.17 [95%CI -0.34–0.69] U=3.9e+02, p=0.41 NS
Twitch half-relaxation time	27±7.6 ms [16–42 ms] N=18	13±4.1 ms [7.4–22 ms] N=59	8.6±2.6 ms [4.1–15 ms] N=33	7.5±1.3 ms [5.4–9.8 ms] N=21	H=83.34 p=5.9e-18 ★★★★	g=-2.6 [95%CI -3.3–-1.8] U=59, p=4.2e-08 ★★★★	g=-3.7 [95%CI -4.7–-2.7] U=0, p=2.5e-08 ★★★★	g=-3.6 [95%CI -4.7–-2.7] U=0, p=2.2e-07 ★★★★	g=-1.3 [95%CI -1.7–-0.92] U=2.6e+02, p=3.2e-08 ★★★★	g=-1.6 [95%CI -2–-1.3] U=59, p=5.5e-09 ★★★★	g=-0.48 [95%CI -0.87–-0.015] U=2.9e+02, p=0.29 NS
Twitch duration	1.1e+02±30 ms [73–1.7e+02 ms] N=18	58±16 ms [34–93 ms] N=59	38±8.9 ms [29–64 ms] N=33	36±6.3 ms [26–48 ms] N=21	H=85.09 p=2.5e-18 ★★★★	g=-2.7 [95%CI -3.4–-1.9] U=46, p=2.5e-08 ★★★★	g=-3.8 [95%CI -4.7–-3] U=0, p=2.5e-08 ★★★★	g=-3.5 [95%CI -4.4–-2.8] U=0, p=2.2e-07 ★★★★	g=-1.5 [95%CI -1.8–-1] U=2.1e+02, p=3e-09 ★★★★	g=-1.6 [95%CI -1.9–-1.2] U=86, p=2.5e-08 ★★★★	g=-0.23 [95%CI -0.67–0.3] U=3.4e+02, p=0.91 NS
Twitch area	23±13 mN.ms [8.1–61 mN.ms] N=18	28±25 mN.ms [4.5–1.2e+02 mN.ms] N=58	94±38 mN.ms [32–1.9e+02 mN.ms] N=33	2.4e+02±66 mN.ms [1.6e+02–4.4e+02 mN.ms] N=21	H=91.30 p=1.2e-19 ★★★★	g=0.2 [95%CI -0.28–0.5] U=5.1e+02, p=0.92 NS	g=2.2 [95%CI 1.7–2.6] U=5.9e+02, p=3.9e-08 ★★★★	g=4.2 [95%CI 2.8–5.9] U=3.8e+02, p=2.2e-07 ★★★★	g=2.2 [95%CI 1.5–2.7] U=1.8e+03, p=2.2e-11 ★★★★	g=5.2 [95%CI 3.8–6.5] U=1.2e+03, p=7.3e-11 ★★★★	g=2.8 [95%CI 2–3.4] U=6.9e+02, p=7.2e-09 ★★★★
Fatigue Index	0.99±0.027 [0.9–1 ] N=14	0.94±0.11 [0.51–1 ] N=56	0.74±0.22 [0–1 ] N=31	0.29±0.13 [0.12–0.51 ] N=20	H=76.07 p=2.1e-16 ★★★★	mean diff=-0.053 [95%CI -0.087–-0.021] U=2.8e+02, p=0.038 ★	mean diff=-0.25 [95%CI -0.35–-0.19] U=38, p=1.2e-05 ★★★★	mean diff=-0.7 [95%CI -0.75–-0.64] U=0, p=1.5e-06 ★★★★	g=-1.2 [95%CI -1.7–-0.73] U=3.1e+02, p=8.3e-07 ★★★★	g=-5.5 [95%CI -7.2–-4] U=1, p=1.9e-11 ★★★★	g=-2.3 [95%CI -3.4–-1.1] U=38, p=7.7e-07 ★★★★
MUAP latency	1.8±0.4 ms [1.3–2.6 ms] N=15	1.3±0.25 ms [0.84–1.9 ms] N=55	1.1±0.23 ms [0.86–1.8 ms] N=32	1.2±0.25 ms [0.76–1.9 ms] N=20	H=30.26 p=1.2e-06 ★★★★	g=-1.7 [95%CI -2.4–-1.1] U=1.1e+02, p=7.3e-05 ★★★★	g=-2.1 [95%CI -2.8–-1.3] U=32, p=1.3e-05 ★★★★	g=-1.8 [95%CI -2.5–-1] U=20, p=7.3e-05 ★★★★	g=-0.47 [95%CI -0.9–-0.005] U=6.2e+02, p=0.062 NS	g=-0.38 [95%CI -0.83–0.2] U=4.3e+02, p=0.3 NS	g=0.083 [95%CI -0.45–0.68] U=3.6e+02, p=0.52 NS
MUAP amplitude	0.059±0.16 mV [0–0.63 mV] N=16	0.14±0.21 mV [0–1 mV] N=54	0.67±0.76 mV [0–2.9 mV] N=33	2.1±2.2 mV [0–8.1 mV] N=20	H=49.86 p=8.6e-11 ★★★★	g=0.39 [95%CI -0.53–0.7] U=5.7e+02, p=0.054 NS	g=0.95 [95%CI 0.65–1.2] U=4.7e+02, p=3.5e-05 ★★★★	g=1.2 [95%CI 0.8–1.5] U=3e+02, p=4.4e-05 ★★★★	g=1.1 [95%CI 0.66–1.4] U=1.4e+03, p=1.3e-05 ★★★★	g=1.7 [95%CI 1.1–2.1] U=9.6e+02, p=1.4e-06 ★★★★	g=0.93 [95%CI 0.38–1.4] U=4.8e+02, p=0.01 ★
MUAP duration	3.4±1.3 ms [0.93–5.3 ms] N=16	3.4±1.2 ms [0.8–7.7 ms] N=54	3±1.2 ms [1.7–6.1 ms] N=33	3±0.81 ms [2–5.2 ms] N=20	H=5.79 p=0.12 NS	g=-0.035 [95%CI -0.62–0.54]	g=-0.35 [95%CI -1.1–0.28]	g=-0.34 [95%CI -1.1–0.39]	g=-0.31 [95%CI -0.72–0.16]	g=-0.28 [95%CI -0.65–0.21]	g=0.057 [95%CI -0.43–0.62]
MUAP area	0.043±0.11 mV.ms [0–0.46 mV.ms] N=16	0.12±0.14 mV.ms [0–0.46 mV.ms] N=53	0.38±0.4 mV.ms [0–1.6 mV.ms] N=33	1.3±1.3 mV.ms [0–4.3 mV.ms] N=20	H=44.19 p=1.4e-09 ★★★★	g=0.53 [95%CI -0.31–0.88] U=6e+02, p=0.012 ★	g=0.98 [95%CI 0.61–1.3] U=4.6e+02, p=7.5e-05 ★★★★	g=1.2 [95%CI 0.85–1.6] U=3e+02, p=7.1e-05 ★★★★	g=0.96 [95%CI 0.55–1.3] U=1.3e+03, p=0.0006 ★★★	g=1.7 [95%CI 1.1–2.1] U=9.3e+02, p=4.2e-06 ★★★★	g=1 [95%CI 0.47–1.5] U=4.9e+02, p=0.0059 ★★
Peripheral latency	1.1±0.45 ms [0.4–1.7 ms] N=10	0.9±0.62 ms [-0.05–2 ms] N=48	1.3±0.34 ms [0.18–1.7 ms] N=30	1.4±0.18 ms [1.1–1.7 ms] N=20	H=9.34 p=0.025 ★	g=-0.3 [95%CI -0.81–0.27] U=2e+02, p=0.78 NS	g=0.47 [95%CI -0.3–1.5] U=1.8e+02, p=0.78 NS	g=0.94 [95%CI -0.037–1.9] U=1.4e+02, p=0.25 NS	g=0.67 [95%CI 0.19–1.1] U=9.2e+02, p=0.18 NS	g=0.87 [95%CI 0.48–1.3] U=6.7e+02, p=0.074 NS	g=0.37 [95%CI -0.11–0.8] U=3.6e+02, p=0.73 NS
Force @ 20Hz	1.7±0.64 mN [0.81–2.7 mN] N=6	1.3±0.83 mN [0.38–3.8 mN] N=25	6±1.9 mN [3.4–11 mN] N=28	15±4 mN [10–27 mN] N=19	H=67.60 p=1.4e-14 ★★★★	g=-0.51 [95%CI -1.5–0.21] U=43, p=0.11 NS	g=2.4 [95%CI 1.8–3.1] U=1.7e+02, p=0.00048 ★★★	g=3.5 [95%CI 2.5–6] U=1.1e+02, p=0.00064 ★★★	g=3.1 [95%CI 2.4–3.9] U=7e+02, p=3.5e-09 ★★★★	g=4.8 [95%CI 3.3–7.4] U=4.8e+02, p=7.7e-08 ★★★★	g=2.9 [95%CI 1.9–3.8] U=5.3e+02, p=4.9e-08 ★★★★
Force @ 25Hz	2±0.67 mN [0.89–2.7 mN] N=6	1.2±0.79 mN [0.39–3.6 mN] N=25	6.1±1.9 mN [3.4–11 mN] N=28	15±4.2 mN [10–28 mN] N=19	H=67.94 p=1.2e-14 ★★★★	g=-0.89 [95%CI -1.9–0.03] U=32, p=0.034 ★	g=2.3 [95%CI 1.8–3] U=1.7e+02, p=0.00047 ★★★	g=3.4 [95%CI 2.5–5.7] U=1.1e+02, p=0.00064 ★★★	g=3.2 [95%CI 2.5–3.9] U=7e+02, p=3.5e-09 ★★★★	g=4.8 [95%CI 3.3–7.2] U=4.8e+02, p=7.8e-08 ★★★★	g=2.9 [95%CI 1.9–3.7] U=5.3e+02, p=4.8e-08 ★★★★
Force @ 30Hz	2.7±1.1 mN [1.2–4.7 mN] N=6	1.3±0.81 mN [0.3–3.4 mN] N=25	6.4±2 mN [3.6–12 mN] N=28	15±4 mN [11–28 mN] N=19	H=67.88 p=1.2e-14 ★★★★	g=-1.5 [95%CI -2.7–-0.43] U=22, p=0.008 ★★	g=1.9 [95%CI 1.1–2.6] U=1.6e+02, p=0.0013 ★★	g=3.4 [95%CI 2.4–5.8] U=1.1e+02, p=0.00096 ★★★	g=3.3 [95%CI 2.5–4.1] U=7e+02, p=2.8e-09 ★★★★	g=5.1 [95%CI 3.5–8.1] U=4.8e+02, p=7.8e-08 ★★★★	g=3 [95%CI 2–4] U=5.3e+02, p=5.4e-08 ★★★★
Force @ 35Hz	3±1.5 mN [1.4–6 mN] N=6	1.4±0.84 mN [0.37–3.4 mN] N=25	6.8±1.9 mN [4–12 mN] N=28	18±5.2 mN [11–30 mN] N=19	H=67.72 p=1.3e-14 ★★★★	g=-1.6 [95%CI -2.6–-0.55] U=20, p=0.0064 ★★	g=2 [95%CI 0.78–2.8] U=1.6e+02, p=0.0018 ★★	g=3.1 [95%CI 2.3–4.1] U=1.1e+02, p=0.00095 ★★★	g=3.6 [95%CI 2.7–4.5] U=7e+02, p=2.8e-09 ★★★★	g=4.6 [95%CI 3.5–6] U=4.8e+02, p=7.8e-08 ★★★★	g=3 [95%CI 2.2–3.8] U=5.3e+02, p=6.2e-08 ★★★★
Force @ 40Hz	3.4±1.8 mN [1.6–6.8 mN] N=6	1.8±1 mN [0.47–3.8 mN] N=25	7.9±1.9 mN [4.7–13 mN] N=28	22±7.2 mN [13–36 mN] N=19	H=67.16 p=1.7e-14 ★★★★	g=-1.3 [95%CI -2.5–-0.45] U=34, p=0.043 ★	g=2.3 [95%CI 0.85–3.2] U=1.6e+02, p=0.0015 ★★	g=2.8 [95%CI 2.1–3.6] U=1.1e+02, p=0.00095 ★★★	g=3.8 [95%CI 2.9–4.7] U=7e+02, p=2.8e-09 ★★★★	g=4.1 [95%CI 3.1–5.2] U=4.8e+02, p=7.8e-08 ★★★★	g=2.8 [95%CI 2.1–3.7] U=5.3e+02, p=6.2e-08 ★★★★
Force @ 50Hz	3.6±2 mN [1.8–7.6 mN] N=6	2.7±1.4 mN [0.54–5.7 mN] N=25	11±2.9 mN [6.2–19 mN] N=28	29±9.6 mN [18–57 mN] N=19	H=67.17 p=1.7e-14 ★★★★	g=-0.59 [95%CI -2.1–0.14] U=51, p=0.25 NS	g=2.5 [95%CI 1.3–3.3] U=1.6e+02, p=0.00095 ★★★	g=2.9 [95%CI 2.1–4.3] U=1.1e+02, p=0.00095 ★★★	g=3.4 [95%CI 2.6–4.3] U=7e+02, p=2.8e-09 ★★★★	g=4.1 [95%CI 2.9–5.8] U=4.8e+02, p=7.8e-08 ★★★★	g=2.8 [95%CI 1.9–3.7] U=5.3e+02, p=4.8e-08 ★★★★
Force @ 60Hz	3.8±2.2 mN [1.9–8.1 mN] N=6	3.6±2.1 mN [0.7–8.5 mN] N=25	14±3.9 mN [7.6–26 mN] N=28	34±11 mN [23–70 mN] N=19	H=66.92 p=1.9e-14 ★★★★	g=-0.074 [95%CI -1.5–0.55] U=68, p=0.76 NS	g=2.7 [95%CI 1.6–3.6] U=1.7e+02, p=0.00057 ★★★	g=2.9 [95%CI 2.1–4.9] U=1.1e+02, p=0.00064 ★★★	g=3.3 [95%CI 2.3–4.1] U=7e+02, p=3.5e-09 ★★★★	g=4 [95%CI 2.8–6.2] U=4.8e+02, p=7.8e-08 ★★★★	g=2.6 [95%CI 1.7–3.5] U=5.3e+02, p=6.2e-08 ★★★★
Force @ 70Hz	3.9±2.2 mN [2–8.3 mN] N=6	4.6±2.7 mN [1.1–11 mN] N=25	17±5.1 mN [8.4–32 mN] N=28	37±12 mN [26–77 mN] N=19	H=66.35 p=2.6e-14 ★★★★	g=0.27 [95%CI -0.98–0.82] U=94, p=0.34 NS	g=2.6 [95%CI 1.6–3.3] U=1.7e+02, p=0.00048 ★★★	g=3 [95%CI 2.2–5.4] U=1.1e+02, p=0.00064 ★★★	g=2.8 [95%CI 2.1–3.6] U=6.9e+02, p=6.2e-09 ★★★★	g=4 [95%CI 2.7–6.3] U=4.8e+02, p=9.1e-08 ★★★★	g=2.4 [95%CI 1.6–3.3] U=5.3e+02, p=9.1e-08 ★★★★
Force @ 80Hz	4.1±2.3 mN [2–8.6 mN] N=6	5.4±3.1 mN [1–13 mN] N=25	18±6 mN [9–35 mN] N=28	36±5.9 mN [27–51 mN] N=19	H=65.63 p=3.7e-14 ★★★★	g=0.42 [95%CI -0.7–0.94] U=99, p=0.24 NS	g=2.5 [95%CI 1.6–3.1] U=1.7e+02, p=0.00048 ★★★	g=5.8 [95%CI 3.9–7.9] U=1.1e+02, p=0.00064 ★★★	g=2.6 [95%CI 1.9–3.3] U=6.9e+02, p=9.7e-09 ★★★★	g=6.7 [95%CI 4.9–8.4] U=4.8e+02, p=9.7e-08 ★★★★	g=2.9 [95%CI 2–3.8] U=5.2e+02, p=1.2e-07 ★★★★
Force @ 150Hz	4.2±2.6 mN [2.3–9.3 mN] N=6	6.6±4.3 mN [1.3–17 mN] N=25	19±3.6 mN [11–27 mN] N=28	42±17 mN [28–1e+02 mN] N=19	H=65.81 p=3.4e-14 ★★★★	g=0.59 [95%CI -0.43–1] U=1.1e+02, p=0.12 NS	g=4 [95%CI 2.4–5.2] U=1.7e+02, p=0.00048 ★★★	g=2.4 [95%CI 1.8–4.6] U=1.1e+02, p=0.0006 ★★★	g=3 [95%CI 2–4] U=6.8e+02, p=2.6e-08 ★★★★	g=3 [95%CI 2.1–4.9] U=4.8e+02, p=7.6e-08 ★★★★	g=2.1 [95%CI 1.4–3.2] U=5.3e+02, p=4.1e-08 ★★★★
Mid-point of FF curve	24±9.6 Hz [11–35 Hz] N=6	58±10 Hz [40–84 Hz] N=25	57±4.8 Hz [49–74 Hz] N=28	55±5.6 Hz [47–65 Hz] N=19	H=18.44 p=0.00036 ★★★	g=3.3 [95%CI 2.3–4.5] U=1.5e+02, p=1.6e-05 ★★★★	g=5.7 [95%CI 3.8–7.7] U=1.7e+02, p=0.0008 ★★★	g=4.6 [95%CI 3.4–6.1] U=1.1e+02, p=0.0013 ★★	g=-0.15 [95%CI -0.72–0.4] U=3.4e+02, p=0.87 NS	g=-0.37 [95%CI -0.92–0.19] U=1.8e+02, p=0.49 NS	g=-0.39 [95%CI -0.98–0.24] U=2e+02, p=0.49 NS
Slope of FF curve	11±3.1 mN/Hz [7.2–15 mN/Hz] N=6	9.1±2.8 mN/Hz [3.5–15 mN/Hz] N=25	11±2.5 mN/Hz [5.4–16 mN/Hz] N=28	10±1 mN/Hz [7.8–12 mN/Hz] N=19	H=8.82 p=0.032 ★	g=-0.52 [95%CI -1.5–0.29] U=62, p=1 NS	g=0.099 [95%CI -0.97–1.1] U=95, p=1 NS	g=-0.35 [95%CI -2–1.5] U=61, p=1 NS	g=0.67 [95%CI 0.088–1.3] U=5e+02, p=0.042 ★	g=0.4 [95%CI -0.14–0.98] U=3e+02, p=0.68 NS	g=-0.42 [95%CI -1–0.12] U=1.7e+02, p=0.16 NS
Maximal tetanic force	3.8±2.2 mN [1.4–9.2 mN] N=9	5.8±4.3 mN [1.2–18 mN] N=48	23±9.8 mN [4.9–45 mN] N=32	48±14 mN [36–1e+02 mN] N=19	H=81.46 p=1.5e-17 ★★★★	g=0.48 [95%CI -0.19–0.77] U=2.7e+02, p=0.22 NS	g=2.1 [95%CI 1.6–2.5] U=2.9e+02, p=2.1e-05 ★★★★	g=3.7 [95%CI 2.6–8.2] U=1.7e+02, p=5.6e-05 ★★★★	g=2.4 [95%CI 1.8–2.9] U=1.5e+03, p=3.4e-11 ★★★★	g=5.1 [95%CI 3.5–8.3] U=9.1e+02, p=1.2e-09 ★★★★	g=2.2 [95%CI 1.6–2.8] U=5.9e+02, p=1.6e-07 ★★★★
Ratio Twitch amplitude/tetanic force	7.4±2.6 [4.4–11 ] N=9	5.9±2.7 [2.6–15 ] N=48	3.6±0.88 [1.9–5.8 ] N=32	2.8±0.54 [2–4 ] N=19	H=56.55 p=3.2e-12 ★★★★	g=-0.54 [95%CI -1.4–0.11] U=1.3e+02, p=0.058 NS	g=-2.6 [95%CI -3.6–-1.6] U=12, p=0.00012 ★★★	g=-3 [95%CI -4–-2] U=0, p=0.00012 ★★★	g=-1 [95%CI -1.3–-0.74] U=2.8e+02, p=6.9e-06 ★★★★	g=-1.4 [95%CI -1.7–-1] U=40, p=4.3e-08 ★★★★	g=-1.1 [95%CI -1.6–-0.55] U=1.1e+02, p=0.00043 ★★★
Tetanus index @ 20Hz	3.2±0.98 % [2–4.2 %] N=6	1.2±0.16 % [0.96–1.7 %] N=25	0.93±0.091 % [0.69–1 %] N=28	0.91±0.086 % [0.7–1.1 %] N=19	H=52.80 p=2e-11 ★★★★	g=-4.6 [95%CI -7.2–-2.9] U=0, p=0.00063 ★★★	g=-5.6 [95%CI -9.1–-3.9] U=0, p=0.00063 ★★★	g=-4.8 [95%CI -9.2–-3.4] U=0, p=0.00063 ★★★	g=-2 [95%CI -2.5–-1.4] U=30, p=7.3e-08 ★★★★	g=-2 [95%CI -2.9–-1.4] U=14, p=5.8e-07 ★★★★	g=-0.2 [95%CI -0.82–0.39] U=1.9e+02, p=0.12 NS
Tetanus index @ 30Hz	4.7±2 % [2.7–7.2 %] N=6	1.2±0.28 % [0.86–2.3 %] N=25	0.92±0.13 % [0.6–1.1 %] N=28	0.91±0.089 % [0.71–1.1 %] N=19	H=37.99 p=2.8e-08 ★★★★	g=-4 [95%CI -5.8–-2.9] U=0, p=0.00064 ★★★	g=-4.7 [95%CI -7–-3.6] U=0, p=0.00064 ★★★	g=-4 [95%CI -6–-3] U=0, p=0.00064 ★★★	g=-1.1 [95%CI -1.5–-0.62] U=1.1e+02, p=0.00011 ★★★	g=-1.1 [95%CI -1.9–-0.72] U=56, p=9.9e-05 ★★★★	g=-0.047 [95%CI -0.67–0.46] U=2.3e+02, p=0.42 NS
Tetanus index @ 40Hz	5.8±1.9 % [3.8–8.4 %] N=6	1.8±0.79 % [0.85–4.1 %] N=25	1.1±0.24 % [0.54–1.7 %] N=28	1.1±0.22 % [0.77–1.6 %] N=19	H=30.98 p=8.6e-07 ★★★★	g=-3.7 [95%CI -4.8–-2.2] U=1, p=3.3e-05 ★★★★	g=-5.8 [95%CI -7.3–-4.1] U=0, p=0.0008 ★★★	g=-5 [95%CI -6.3–-3.6] U=0, p=0.00097 ★★★	g=-1.1 [95%CI -1.5–-0.64] U=1.4e+02, p=0.0009 ★★★	g=-1 [95%CI -1.4–-0.59] U=94, p=0.0015 ★★	g=0.026 [95%CI -0.57–0.6] U=2.7e+02, p=1 NS
Sag amplitude @ 20Hz	1±0.0041 % [1–1 %] N=6	1.1±0.086 % [1–1.3 %] N=25	1.1±0.11 % [1–1.4 %] N=28	1.1±0.097 % [1–1.4 %] N=19	H=23.39 p=3.4e-05 ★★★★	mean diff=0.064 [95%CI 0.035–0.1] U=1.3e+02, p=0.011 ★	mean diff=0.13 [95%CI 0.086–0.17] U=1.6e+02, p=0.0031 ★★	mean diff=0.13 [95%CI 0.089–0.17] U=1.1e+02, p=0.0034 ★★	g=0.6 [95%CI -0.011–1.1] U=5.1e+02, p=0.011 ★	g=0.72 [95%CI 0.024–1.4] U=3.6e+02, p=0.011 ★	g=0.046 [95%CI -0.45–0.72] U=3e+02, p=0.49 NS
Sag amplitude @ 30Hz	1±0.01 % [1–1 %] N=6	1.1±0.27 % [1–2.3 %] N=25	1.2±0.17 % [1–1.7 %] N=28	1.2±0.1 % [1–1.4 %] N=19	H=17.83 p=0.00048 ★★★	mean diff=0.14 [95%CI 0.07–0.3] U=1.3e+02, p=0.017 ★	mean diff=0.17 [95%CI 0.11–0.24] U=1.6e+02, p=0.0027 ★★	mean diff=0.15 [95%CI 0.1–0.19] U=1.1e+02, p=0.0046 ★★	g=0.11 [95%CI -0.53–0.71] U=4.6e+02, p=0.1 NS	g=0.04 [95%CI -0.4–0.97] U=3.3e+02, p=0.084 NS	g=-0.11 [95%CI -0.56–0.55] U=2.9e+02, p=0.66 NS
Sag amplitude @ 40Hz	1±0.016 % [1–1 %] N=6	1.1±0.11 % [1–1.3 %] N=25	1.1±0.18 % [1–1.8 %] N=28	1±0.14 % [0.77–1.3 %] N=19	H=12.25 p=0.0066 ★★	mean diff=0.097 [95%CI 0.055–0.14] U=1.3e+02, p=0.03 ★	mean diff=0.13 [95%CI 0.073–0.2] U=1.5e+02, p=0.0096 ★★	mean diff=0.042 [95%CI -0.028–0.096] U=71, p=0.77 NS	g=0.22 [95%CI -0.37–0.64] U=3.9e+02, p=0.77 NS	g=-0.45 [95%CI -1.1–0.23] U=1.7e+02, p=0.38 NS	g=-0.53 [95%CI -0.97–0.062] U=1.6e+02, p=0.12 NS
Post-tetanic potentiation (amplitude)	95±9 % [85–1.1e+02 %] N=6	1e+02±9.1 % [82–1.2e+02 %] N=29	1.3e+02±14 % [1e+02–1.7e+02 %] N=31	1.3e+02±15 % [84–1.6e+02 %] N=19	H=52.98 p=1.9e-11 ★★★★	g=0.72 [95%CI -0.16–1.6] U=1.2e+02, p=0.32 NS	g=2.6 [95%CI 1.9–3.4] U=1.8e+02, p=6.9e-06 ★★★★	g=2.2 [95%CI 0.74–3.6] U=1.1e+02, p=0.001 ★★	g=2.4 [95%CI 1.8–3] U=8.7e+02, p=2.3e-09 ★★★★	g=2 [95%CI 0.8–2.9] U=5.2e+02, p=2.1e-06 ★★★★	g=-0.32 [95%CI -0.86–0.29] U=2.4e+02, p=0.33 NS
Post-tetanic potentiation (contraction time)	93±10 % [77–1.1e+02 %] N=6	1e+02±13 % [87–1.3e+02 %] N=29	1.1e+02±13 % [1e+02–1.5e+02 %] N=31	1e+02±4.7 % [94–1.1e+02 %] N=19	H=28.07 p=3.5e-06 ★★★★	g=0.76 [95%CI -0.034–1.4] U=1.3e+02, p=0.1 NS	g=1.4 [95%CI 0.75–2.2] U=1.7e+02, p=0.0086 ★★	g=1.5 [95%CI -0.15–2.8] U=94, p=0.051 NS	g=0.68 [95%CI 0.07–1.1] U=7.3e+02, p=0.0002 ★★★	g=-0.005 [95%CI -0.46–0.58] U=3.7e+02, p=0.1 NS	g=-0.82 [95%CI -1.1–-0.45] U=1.2e+02, p=0.002 ★★
Post-tetanic potentiation (half-relaxation time)	94±14 % [78–1.1e+02 %] N=6	97±11 % [70–1.1e+02 %] N=29	1.2e+02±16 % [97–1.7e+02 %] N=31	1.2e+02±18 % [81–1.5e+02 %] N=19	H=44.83 p=1e-09 ★★★★	g=0.26 [95%CI -0.76–1.3] U=98, p=1 NS	g=1.8 [95%CI 1.1–2.7] U=1.7e+02, p=0.00078 ★★★	g=1.6 [95%CI 0.66–2.5] U=1e+02, p=0.0057 ★★	g=1.8 [95%CI 1.3–2.2] U=8.4e+02, p=3.1e-08 ★★★★	g=1.8 [95%CI 0.85–2.4] U=5e+02, p=9e-06 ★★★★	g=-0.028 [95%CI -0.6–0.59] U=3e+02, p=1 NS
Post-tetanic potentiation (duration)	92±12 % [80–1.2e+02 %] N=6	95±11 % [72–1.3e+02 %] N=29	1.1e+02±9.8 % [1e+02–1.3e+02 %] N=31	1e+02±10 % [88–1.3e+02 %] N=19	H=38.25 p=2.5e-08 ★★★★	g=0.26 [95%CI -1.1–1] U=1.1e+02, p=0.31 NS	g=2.1 [95%CI 0.36–3] U=1.6e+02, p=0.0079 ★★	g=1.1 [95%CI -0.32–2.1] U=92, p=0.05 NS	g=1.8 [95%CI 0.99–2.3] U=8.4e+02, p=6.2e-08 ★★★★	g=0.81 [95%CI 0.21–1.4] U=4e+02, p=0.024 ★	g=-0.98 [95%CI -1.5–-0.29] U=1.4e+02, p=0.0083 ★★
Post-tetanic potentiation (area)	90±12 % [73–1e+02 %] N=6	98±15 % [66–1.3e+02 %] N=29	1.5e+02±22 % [1.2e+02–2.1e+02 %] N=31	1.4e+02±23 % [72–1.7e+02 %] N=19	H=56.76 p=2.9e-12 ★★★★	g=0.52 [95%CI -0.11–1.4] U=1.2e+02, p=0.4 NS	g=3.1 [95%CI 2.4–4] U=1.9e+02, p=3.4e-06 ★★★★	g=2.5 [95%CI 0.96–4.3] U=1.1e+02, p=0.001 ★★	g=3 [95%CI 2.4–3.6] U=9e+02, p=2.8e-10 ★★★★	g=2.4 [95%CI 0.88–3.5] U=5.2e+02, p=1.3e-06 ★★★★	g=-0.53 [95%CI -1–-0.017] U=2.3e+02, p=0.4 NS
