## Supplemental Table 2 for "Machine-Learning Classification of Motor Unit Types in the Adult Mouse"

### Sheet: Sheet
Feature	S	FR	FI	FF	Kruskal-Wallis	S vs. FR	S vs. FI	S vs. FF	FR vs. FI	FR vs. FF	FI vs. FF
	Mean ± std dev [range] N				H value p value	Effect size (Hedges’ g,or diff of mean if hedges’ not available, and 95% Confidence Interval) Mann-Whitney U value and p-value corrected using Holmes’ method (if Kruskal-Wallis shows a difference between group)
Resting Membrane Potential	-68±4 mV [-76–-63 mV] N=9	-66±5.4 mV [-78–-57 mV] N=54	-66±5 mV [-77–-59 mV] N=26	-68±4.5 mV [-77–-59 mV] N=17	H=2.56 p=0.46 NS	g=0.32 [95%CI -0.16–0.96]	g=0.36 [95%CI -0.23–1.1]	g=0.003 [95%CI -0.73–0.88]	g=0.015 [95%CI -0.46–0.48]	g=-0.32 [95%CI -0.81–0.19]	g=-0.35 [95%CI -0.97–0.29]
Input Resistance (Peak)	4.9±1.2 MΩ [3.8–7.8 MΩ] N=9	3.3±1.3 MΩ [1.5–7.3 MΩ] N=55	1.7±0.36 MΩ [1.1–2.8 MΩ] N=26	1.6±0.34 MΩ [1–2.4 MΩ] N=17	H=64.56 p=6.2e-14 ★★★★	g=-1.3 [95%CI -2.2–-0.71] U=67, p=0.001 ★★	g=-4.8 [95%CI -7.8–-3.5] U=0, p=4.4e-05 ★★★★	g=-4.4 [95%CI -8.1–-3.2] U=0, p=0.00013 ★★★	g=-1.5 [95%CI -1.8–-1.1] U=1.1e+02, p=6.3e-09 ★★★★	g=-1.5 [95%CI -1.8–-1.2] U=58, p=3e-07 ★★★★	g=-0.26 [95%CI -0.82–0.39] U=1.8e+02, p=0.35 NS
Input Resistance (Plateau)	3.8±1.4 MΩ [2.7–7.3 MΩ] N=9	2.4±1.2 MΩ [0.72–7 MΩ] N=55	1.1±0.34 MΩ [0.54–2 MΩ] N=25	0.97±0.32 MΩ [0.43–1.6 MΩ] N=17	H=60.98 p=3.6e-13 ★★★★	g=-1.1 [95%CI -2.2–-0.57] U=78, p=0.0021 ★★	g=-3.6 [95%CI -6.5–-2.6] U=0, p=4.9e-05 ★★★★	g=-3.3 [95%CI -6.9–-2.5] U=0, p=0.00013 ★★★	g=-1.3 [95%CI -1.6–-0.93] U=1.2e+02, p=3.1e-08 ★★★★	g=-1.3 [95%CI -1.6–-1] U=69, p=6.5e-07 ★★★★	g=-0.28 [95%CI -0.85–0.4] U=1.6e+02, p=0.2 NS
Sag Ratio	1.3±0.14 AU [1.1–1.5 AU] N=9	1.5±0.29 AU [1.1–2.3 AU] N=55	1.7±0.31 AU [1.1–2.3 AU] N=25	1.8±0.33 AU [1.1–2.4 AU] N=17	H=21.38 p=8.8e-05 ★★★★	g=0.52 [95%CI 0.15–0.92] U=3.1e+02, p=0.51 NS	g=1.3 [95%CI 0.69–1.9] U=2e+02, p=0.0056 ★★	g=1.5 [95%CI 0.75–2.4] U=1.3e+02, p=0.01 ★	g=0.78 [95%CI 0.26–1.3] U=1e+03, p=0.0051 ★★	g=0.94 [95%CI 0.3–1.6] U=7e+02, p=0.01 ★	g=0.16 [95%CI -0.49–0.79] U=2.3e+02, p=0.62 NS
Input Conductance (peak)	0.21±0.037 µS [0.13–0.26 µS] N=9	0.34±0.12 µS [0.14–0.68 µS] N=54	0.6±0.12 µS [0.36–0.89 µS] N=24	0.64±0.14 µS [0.41–0.98 µS] N=16	H=64.38 p=6.8e-14 ★★★★	g=1.1 [95%CI 0.83–1.5] U=4.2e+02, p=0.0012 ★★	g=3.7 [95%CI 2.5–4.8] U=2.2e+02, p=5.5e-05 ★★★★	g=3.7 [95%CI 2.4–4.9] U=1.4e+02, p=0.00015 ★★★	g=2.1 [95%CI 1.5–2.8] U=1.2e+03, p=7.8e-09 ★★★★	g=2.4 [95%CI 1.7–3.1] U=8.2e+02, p=2.4e-07 ★★★★	g=0.34 [95%CI -0.33–1] U=2.3e+02, p=0.27 NS
Membrane time constant	3.8±0.89 ms [1.9–4.8 ms] N=10	3.1±0.82 ms [1.6–5.5 ms] N=55	2.3±0.44 ms [1.3–3.1 ms] N=26	2.3±0.26 ms [1.8–2.9 ms] N=17	H=36.30 p=6.5e-08 ★★★★	g=-0.86 [95%CI -1.5–0.027] U=1.4e+02, p=0.027 ★	g=-2.5 [95%CI -3.8–-0.93] U=24, p=0.00072 ★★★	g=-2.5 [95%CI -4.2–-0.79] U=16, p=0.0017 ★★	g=-1.1 [95%CI -1.4–-0.7] U=2.8e+02, p=5.9e-05 ★★★★	g=-1 [95%CI -1.4–-0.7] U=1.7e+02, p=0.00039 ★★★	g=0.11 [95%CI -0.44–0.64] U=2.4e+02, p=0.67 NS
Current at firing onset	2.2±1.3 nA [0.65–4.5 nA] N=9	5.8±3.2 nA [0.6–13 nA] N=54	11±3.9 nA [4.3–22 nA] N=24	12±2.2 nA [9.5–17 nA] N=16	H=54.21 p=1e-11 ★★★★	g=1.2 [95%CI 0.79–1.6] U=4.2e+02, p=0.0014 ★★	g=2.5 [95%CI 1.8–3.3] U=2.2e+02, p=6.7e-05 ★★★★	g=4.8 [95%CI 3.6–6.1] U=1.4e+02, p=0.00016 ★★★	g=1.5 [95%CI 1–2] U=1.1e+03, p=3.3e-06 ★★★★	g=2 [95%CI 1.5–2.6] U=8.1e+02, p=1.1e-06 ★★★★	g=0.24 [95%CI -0.31–0.9] U=2.4e+02, p=0.16 NS
Current at firing offset	1.7±1.4 nA [0.07–3.9 nA] N=9	5.7±3.6 nA [0.14–17 nA] N=54	13±4.3 nA [6.2–27 nA] N=24	14±3.1 nA [11–21 nA] N=16	H=61.54 p=2.8e-13 ★★★★	g=1.2 [95%CI 0.81–1.5] U=4.2e+02, p=0.00088 ★★★	g=2.8 [95%CI 1.9–4.1] U=2.2e+02, p=5.6e-05 ★★★★	g=4.6 [95%CI 3.6–6] U=1.4e+02, p=0.00016 ★★★	g=1.8 [95%CI 1.2–2.3] U=1.2e+03, p=1.6e-07 ★★★★	g=2.4 [95%CI 1.6–3.1] U=8.2e+02, p=2e-07 ★★★★	g=0.44 [95%CI -0.15–1.2] U=2.7e+02, p=0.035 ★
∆I	-0.48±0.69 nA [-2–0.13 nA] N=9	-0.06±1 nA [-1.6–4.4 nA] N=54	1.4±1.6 nA [-0.52–7 nA] N=24	2.4±1.4 nA [0.9–5.5 nA] N=16	H=51.74 p=3.4e-11 ★★★★	g=0.43 [95%CI 0.018–1.1] U=2.9e+02, p=0.36 NS	g=1.3 [95%CI 0.91–2.1] U=2e+02, p=0.00034 ★★★	g=2.3 [95%CI 1.8–3] U=1.4e+02, p=0.0002 ★★★	g=1.2 [95%CI 0.62–1.7] U=1.1e+03, p=4.2e-06 ★★★★	g=2.2 [95%CI 1.2–2.9] U=8.3e+02, p=1.3e-07 ★★★★	g=0.6 [95%CI -0.032–1.5] U=2.9e+02, p=0.015 ★
Onset firing frequency	13±5.6 Hz [3.6–19 Hz] N=9	17±10 Hz [0.96–42 Hz] N=54	20±10 Hz [2.9–42 Hz] N=24	21±9.8 Hz [1.7–35 Hz] N=16	H=5.28 p=0.15 NS	g=0.43 [95%CI 0.0043–0.9]	g=0.67 [95%CI 0.11–1.3]	g=0.91 [95%CI 0.16–1.8]	g=0.2 [95%CI -0.28–0.69]	g=0.36 [95%CI -0.21–0.9]	g=0.16 [95%CI -0.49–0.79]
Ramp maximum frequency	52±2.9 Hz [47–56 Hz] N=9	83±13 Hz [50–1.2e+02 Hz] N=54	73±18 Hz [44–1.1e+02 Hz] N=24	61±8.9 Hz [47–78 Hz] N=16	H=42.92 p=2.6e-09 ★★★★	g=2.6 [95%CI 2–3.4] U=4.8e+02, p=1.9e-05 ★★★★	g=1.3 [95%CI 0.81–1.8] U=1.8e+02, p=0.01 ★	g=1.2 [95%CI 0.59–1.8] U=1.2e+02, p=0.018 ★	g=-0.69 [95%CI -1.3–-0.087] U=3.9e+02, p=0.018 ★	g=-1.8 [95%CI -2.4–-1.2] U=66, p=1.9e-06 ★★★★	g=-0.77 [95%CI -1.3–-0.2] U=1.1e+02, p=0.024 ★
Offset firing frequency	5.8±2.3 Hz [2.8–8.8 Hz] N=9	15±8.4 Hz [1.1–36 Hz] N=54	13±8.9 Hz [2.8–32 Hz] N=24	20±13 Hz [0.13–39 Hz] N=16	H=12.97 p=0.0047 ★★	g=1.2 [95%CI 0.85–1.5] U=4.2e+02, p=0.0045 ★★	g=0.96 [95%CI 0.54–1.4] U=1.7e+02, p=0.08 NS	g=1.3 [95%CI 0.58–2] U=1.2e+02, p=0.059 NS	g=-0.19 [95%CI -0.67–0.33] U=5.6e+02, p=0.43 NS	g=0.5 [95%CI -0.21–1.2] U=5.2e+02, p=0.43 NS	g=0.6 [95%CI -0.14–1.3] U=2.5e+02, p=0.3 NS
∆F	-7.4±6.2 Hz [-14–2 Hz] N=9	-2.5±12 Hz [-25–19 Hz] N=54	-6.2±13 Hz [-27–23 Hz] N=24	-1.4±13 Hz [-32–14 Hz] N=16	H=4.82 p=0.19 NS	g=0.44 [95%CI -0.041–0.88]	g=0.1 [95%CI -0.56–0.64]	g=0.51 [95%CI -0.23–1.3]	g=-0.31 [95%CI -0.81–0.21]	g=0.091 [95%CI -0.59–0.63]	g=0.37 [95%CI -0.36–1]
f-I curve gain (primary range)	12±5.1 Hz/nA [2.2–19 Hz/nA] N=9	12±5.5 Hz/nA [3.5–25 Hz/nA] N=54	7.7±4.5 Hz/nA [0.36–18 Hz/nA] N=24	5.2±3.8 Hz/nA [1.1–14 Hz/nA] N=16	H=28.80 p=2.5e-06 ★★★★	g=0.15 [95%CI -0.51–0.77] U=2.5e+02, p=0.84 NS	g=-0.83 [95%CI -1.7–0.088] U=49, p=0.054 NS	g=-1.5 [95%CI -2.5–-0.39] U=23, p=0.024 ★	g=-0.91 [95%CI -1.3–-0.43] U=3.2e+02, p=0.002 ★★	g=-1.4 [95%CI -1.8–-0.84] U=1.1e+02, p=3.3e-05 ★★★★	g=-0.59 [95%CI -1.1–0.15] U=1.2e+02, p=0.12 NS
Voltage threshold	-58±6.7 mV [-69–-46 mV] N=9	-53±7.8 mV [-69–-35 mV] N=54	-57±7.2 mV [-68–-43 mV] N=24	-55±9 mV [-71–-38 mV] N=16	H=5.70 p=0.13 NS	g=0.58 [95%CI -0.044–1.2]	g=0.083 [95%CI -0.67–0.8]	g=0.33 [95%CI -0.47–1.1]	g=-0.51 [95%CI -0.96–-0.011]	g=-0.2 [95%CI -0.77–0.45]	g=0.28 [95%CI -0.38–0.93]
Voltage threshold rel. to RMP	12±4.9 mV [5.5–21 mV] N=9	16±7.5 mV [3.5–36 mV] N=54	12±5.5 mV [3.2–28 mV] N=24	14±6.1 mV [6.9–30 mV] N=16	H=4.50 p=0.21 NS	g=0.54 [95%CI -0.039–1]	g=0.12 [95%CI -0.71–0.77]	g=0.42 [95%CI -0.45–1.1]	g=-0.47 [95%CI -0.87–0.014]	g=-0.2 [95%CI -0.64–0.39]	g=0.31 [95%CI -0.33–0.96]
Axonal conduction velocity	38±3.3 m/s [35–45 m/s] N=10	43±5.1 m/s [34–59 m/s] N=55	49±5 m/s [38–60 m/s] N=25	49±3.2 m/s [42–56 m/s] N=18	H=42.44 p=3.2e-09 ★★★★	g=1.1 [95%CI 0.45–1.5] U=4.6e+02, p=0.0019 ★★	g=2.3 [95%CI 1.4–3.1] U=2.4e+02, p=9.5e-05 ★★★★	g=3.4 [95%CI 1.8–5] U=1.8e+02, p=9.5e-05 ★★★★	g=1.1 [95%CI 0.53–1.6] U=1.1e+03, p=0.00013 ★★★	g=1.2 [95%CI 0.69–1.8] U=8.4e+02, p=7.8e-05 ★★★★	g=0.078 [95%CI -0.51–0.65] U=2.4e+02, p=0.71 NS
Rheobase	6.1±1.2 nA [4.5–8.3 nA] N=9	8.3±1.4 nA [6–12 nA] N=54	11±2.6 nA [7.8–18 nA] N=24	12±1.8 nA [9.1–15 nA] N=16	H=55.21 p=6.2e-12 ★★★★	g=1.6 [95%CI 0.85–2.2] U=4.3e+02, p=0.00044 ★★★	g=2.1 [95%CI 1.6–2.7] U=2.1e+02, p=8e-05 ★★★★	g=3.3 [95%CI 2.2–4.2] U=1.4e+02, p=0.00016 ★★★	g=1.6 [95%CI 1.1–2.1] U=1.1e+03, p=2.1e-06 ★★★★	g=2.2 [95%CI 1.5–2.9] U=8e+02, p=1.1e-06 ★★★★	g=0.16 [95%CI -0.41–0.82] U=2.3e+02, p=0.34 NS
Spike overshoot	15±7.8 mV [5.2–28 mV] N=7	12±11 mV [-9.5–34 mV] N=38	17±5.5 mV [5.7–26 mV] N=14	12±15 mV [-8.4–42 mV] N=8	H=2.66 p=0.45 NS	g=-0.29 [95%CI -0.93–0.3]	g=0.17 [95%CI -1–1.2]	g=-0.23 [95%CI -1.4–0.7]	g=0.42 [95%CI -0.04–0.9]	g=-0.00048 [95%CI -0.84–1.1]	g=-0.39 [95%CI -1.5–1.1]
Spike height	82±9 mV [67–95 mV] N=10	78±9 mV [60–1e+02 mV] N=55	78±6.7 mV [66–88 mV] N=24	77±12 mV [60–1.1e+02 mV] N=16	H=3.05 p=0.38 NS	g=-0.43 [95%CI -1.1–0.21]	g=-0.53 [95%CI -1.3–0.32]	g=-0.43 [95%CI -1.4–0.33]	g=-0.0086 [95%CI -0.44–0.41]	g=-0.1 [95%CI -0.72–0.62]	g=-0.097 [95%CI -0.86–0.67]
Spike width	0.34±0.06 ms [0.23–0.45 ms] N=10	0.29±0.054 ms [0.12–0.4 ms] N=55	0.28±0.057 ms [0.21–0.49 ms] N=24	0.26±0.047 ms [0.16–0.35 ms] N=16	H=10.95 p=0.012 ★	g=-0.83 [95%CI -1.6–-0.12] U=1.5e+02, p=0.11 NS	g=-0.9 [95%CI -1.9–-0.049] U=52, p=0.052 NS	g=-1.4 [95%CI -2.1–-0.29] U=22, p=0.015 ★	g=-0.13 [95%CI -0.57–0.47] U=5.5e+02, p=0.52 NS	g=-0.51 [95%CI -1.1–-0.016] U=3.1e+02, p=0.21 NS	g=-0.37 [95%CI -0.9–0.26] U=1.7e+02, p=0.57 NS
AHP amplitude	2.9±1.4 mV [1.1–5.5 mV] N=10	2.2±1.5 mV [0.28–7.9 mV] N=55	2.7±1.9 mV [0.79–10 mV] N=24	4±3.5 mV [0.38–12 mV] N=16	H=6.30 p=0.098 NS	g=-0.46 [95%CI -1.3–0.12]	g=-0.095 [95%CI -1.1–0.45]	g=0.37 [95%CI -0.3–0.94]	g=0.31 [95%CI -0.13–0.86]	g=0.84 [95%CI 0.12–1.6]	g=0.47 [95%CI -0.2–1.2]
AHP half relaxation time	15±2 ms [12–19 ms] N=10	10±2.8 ms [3.4–17 ms] N=55	8.8±1.9 ms [5.8–14 ms] N=24	9±2.2 ms [4.4–12 ms] N=16	H=28.65 p=2.7e-06 ★★★★	g=-1.9 [95%CI -2.5–-1.3] U=39, p=9.3e-05 ★★★★	g=-3.4 [95%CI -4.7–-2] U=2, p=5.4e-05 ★★★★	g=-2.9 [95%CI -3.8–-1.9] U=3, p=0.00022 ★★★	g=-0.57 [95%CI -0.98–-0.11] U=4.2e+02, p=0.034 ★	g=-0.45 [95%CI -0.97–0.013] U=3.3e+02, p=0.24 NS	g=0.12 [95%CI -0.58–0.79] U=2.2e+02, p=0.52 NS
