## Supplemental Table 3 for "Machine-Learning Classification of Motor Unit Types in the Adult Mouse"

### Sheet: Sheet1
	PC1	PC2	PC3	PC4	PC5
Force @ 70Hz	0.965198	-0.23501	-0.049202	-0.0279366	-0.0600796
Maximal tetanic force	0.964723	-0.154723	-0.0591914	0.00706263	-0.0927934
Force @ 60Hz	0.958629	-0.271589	-0.0467553	-0.0294675	-0.0380439
Force @ 25Hz	0.956103	-0.279492	-0.0771226	-0.00759817	-0.00462372
Force @ 20Hz	0.955798	-0.270093	-0.0883515	-0.0038858	0.00127142
Force @ 30Hz	0.948151	-0.296359	-0.0572019	-0.00739066	-0.0128646
Twitch amplitude	0.947826	-0.222967	-0.141763	0.0320568	0.0195501
Force @ 80Hz	0.945895	-0.149843	-0.00162269	-0.0416687	-0.00508337
Force @ 50Hz	0.942033	-0.315167	-0.056519	-0.0369538	-0.00339692
Force @ 150Hz	0.940575	-0.22243	-0.0780487	-0.038105	-0.056245
Force @ 35Hz	0.938668	-0.329938	-0.0455553	-0.0244006	0.00669787
Force @ 40Hz	0.92382	-0.34217	-0.040594	-0.0368113	0.0310264
Twitch area	0.921381	-0.272464	-0.148071	7.51882e-05	0.0771181
Fatigue Index	-0.835405	0.124907	0.04836	-0.0593698	-0.0462027
MUAP area	0.713555	-0.256956	-0.195949	0.00196658	-0.1757
MUAP amplitude	0.704829	-0.229065	-0.149569	0.00956716	-0.259681
Twitch duration	-0.693845	-0.633387	-0.0599591	0.222473	0.125019
Twitch half-relaxation time	-0.686331	-0.580193	-0.0655484	0.207055	0.223684
Post-tetanic potentiation (area)	0.674465	0.245422	0.617636	0.0607549	0.0546077
Ratio Twitch amplitude/tetanic force	-0.649981	-0.0674203	-0.117964	-0.285592	-0.418846
Post-tetanic potentiation (half-relaxation time)	0.634074	0.0924724	0.576064	0.0922015	0.0471115
Post-tetanic potentiation (amplitude)	0.623545	0.271108	0.483645	0.0293342	0.0376314
Tetanus index @ 20Hz	-0.555459	-0.733202	0.144927	0.0603958	-0.0945916
Tetanus index @ 40Hz	-0.554828	-0.727617	0.208821	0.118646	-0.125272
Twitch contraction time	-0.546222	-0.755	0.0563357	0.218628	0.179468
Tetanus index @ 30Hz	-0.474843	-0.708634	0.249268	0.0294758	-0.220342
Post-tetanic potentiation (contraction time)	0.446135	0.383707	0.544292	0.157785	0.00423398
Post-tetanic potentiation (duration)	0.425977	0.215197	0.686373	0.0908333	0.0843903
Sag amplitude @ 20Hz	0.343696	0.295602	-0.210347	0.76293	-0.0293688
MUAP latency	-0.334699	-0.498113	0.254548	0.195572	-0.185122
Mid-point of FF curve	0.285359	0.763561	-0.289746	-0.192152	-0.132753
Sag amplitude @ 30Hz	0.106933	0.223114	-0.213777	0.77052	-0.136571
Peripheral latency	0.0932161	0.133039	-0.200161	-0.0202393	0.404143
MUAP duration	0.0860913	0.0439708	-0.527232	0.0636333	0.58687
Slope of FF curve	0.0828341	-0.060495	0.268573	0.256041	0.456021
Sag amplitude @ 40Hz	0.0214805	0.434924	-0.225039	0.598689	-0.391846
