## Supplemental Table 4 for "Machine-Learning Classification of Motor Unit Types in the Adult Mouse"

### Sheet: Full model
	S			FR			FF+FI
	ci_lower	ci_upper	odds_ratio	ci_lower	ci_upper	odds_ratio	ci_lower	ci_upper	odds_ratio
Input Conductance (peak)	0.86798	0.911297	0.890029	0.86119	0.943876	0.900082	1.19078	1.30587	1.24829
Current at firing offset	0.850274	0.919042	0.883789	0.897317	0.993807	0.944196	1.15023	1.24697	1.19836
Current at firing onset	0.853199	0.917722	0.884318	0.904681	1.00439	0.951825	1.14215	1.22912	1.18805
Resting Membrane Potential	0.877087	1.06608	0.970834	0.920647	1.15804	1.03327	0.915591	1.0893	0.996876
Input Resistance (Peak)	1.08884	1.23928	1.15836	0.963786	1.1042	1.03302	0.811308	0.859121	0.835695
Input Resistance (Plateau)	1.03869	1.2104	1.12343	0.960364	1.11647	1.03687	0.832755	0.883771	0.858473
Sag Ratio	0.923013	1.0131	0.966858	0.864516	1.0117	0.937272	1.02169	1.18835	1.1035
Voltage threshold	0.812859	1.00668	0.900648	1.00178	1.25418	1.12166	0.911036	1.07584	0.98988
AHP amplitude	0.924309	1.10292	1.00852	0.842266	1.01099	0.92108	1.00456	1.15131	1.07651
AHP half relaxation time	1.17668	1.44941	1.317	0.794525	0.991207	0.878169	0.794156	0.939555	0.864644
f-I curve gain (primary range)	0.922922	1.07845	0.992384	1.03549	1.28097	1.15591	0.798888	0.958415	0.871759
Axonal conduction velocity	0.796107	0.93358	0.862351	0.93223	1.12013	1.02056	1.04651	1.22184	1.13626
∆F	0.846378	0.957499	0.901212	0.993185	1.16978	1.07377	0.959125	1.11101	1.03339
∆I	0.863204	0.979708	0.920688	0.85423	1.03686	0.941756	1.06623	1.24857	1.15332
Ramp maximum frequency	0.671292	0.769264	0.718296	1.34934	1.65506	1.48879	0.852041	1.01834	0.935111
Onset firing frequency	0.913653	1.04114	0.974163	0.954562	1.13127	1.04205	0.919096	1.06919	0.985102
Offset firing frequency	0.81602	0.904413	0.856093	1.04482	1.23979	1.14071	0.948647	1.10785	1.02401
Rheobase	0.774342	0.893853	0.83036	0.888334	1.042	0.960708	1.19286	1.31189	1.25355
Spike height	1.00278	1.21898	1.10208	0.846776	1.02625	0.931402	0.906714	1.04744	0.974204
Spike width	1.03597	1.30655	1.17108	0.841524	1.0608	0.943083	0.831842	0.989736	0.905452
Membrane time constant	1.04073	1.28976	1.15545	0.892073	1.12508	1.00018	0.803838	0.932003	0.865304
Voltage threshold rel. to RMP	0.877524	1.04101	0.953082	1.03413	1.30614	1.15524	0.825784	0.996148	0.908235

### Sheet: Reduced model
	S			FR			FF+FI
	ci_lower	ci_upper	odds_ratio	ci_lower	ci_upper	odds_ratio	ci_lower	ci_upper	odds_ratio
Input Conductance (peak)	0.291065	0.628364	0.436286	0.355413	0.858843	0.569302	2.72406	6.28448	4.02611
AHP half relaxation time	1.836	4.19799	2.703	0.515263	1.04206	0.739399	0.320166	0.79582	0.500351
Ramp maximum frequency	0.168543	0.335167	0.22824	2.26418	5.04861	3.2092	0.749193	2.18962	1.36525
Rheobase	0.234912	0.48064	0.338629	0.689918	1.34702	0.982124	2.15705	4.2466	3.00684
